# Oncogenic HPV types identified in Paleolithic and Chalcolithic human genome sequencing data from Ust’-Ishim and Ötzi

**DOI:** 10.64898/2025.12.14.694221

**Authors:** Juliana B. Yazigi, Caio O. Cyrino, Cristina M. Peter, Renata C. Ferreira, Juliana T. Maricato, Luiz M. Janini, Marcelo R.S. Briones

**Affiliations:** Center for Medical Bioinformatics, Escola Paulista de Medicina, Federal University of São Paulo (UNIFESP), São Paulo 04039-032, SP, Brazil; Departamento de Microbiologia, Imunologia e Parasitologia, Escola Paulista de Medicina, Federal University of São Paulo (UNIFESP), São Paulo 04023-062, SP, Brazil; Graduate Program in Bioinformatics, University of São Paulo, São Paulo 05508-000, SP, Brazil; Epigene LLC, São Paulo 01449-070, SP, Brazil

**Keywords:** Paleovirology, Ancient DNA, HPV, Oncogenesis, Human evolution

## Abstract

Human papillomaviruses (HPVs) are ancient viruses with diverse lineages infecting epithelial tissues in primates and humans. Although contemporary distribution and clinical importance are well understood, there is limited knowledge about their occurrence among prehistoric human populations. We investigated the presence of HPV in ancient anatomically modern humans (AMHs) by analyzing genome sequencing data from two exceptionally preserved individuals: Ust’-Ishim (∼45,000 years BP) and Ötzi the Iceman (∼5,300 years BP). Using a combination of reference-guided mapping and ancient DNA authentication criteria, we searched for HPV sequences in these ancient genomes. We detected high-confidence papillomavirus fragments in both individuals. Further phylogenetic and comparative analyses revealed that the reconstructed sequences belong to HPV16, the most oncogenic HPV lineage. Our study presents the earliest molecular evidence of HPV16 in anatomically modern humans (AMHs), pushing back its evolutionary history and challenging the idea that HPV16A entered *Homo sapiens* through Neanderthal interbreeding. Our results suggest that HPV16 was already present in modern humans during the Upper Paleolithic, indicating a long-standing host–virus association independent of Neanderthal transmission.
