## Supplementary material for "Oncogenic HPV types identified in Paleolithic and Chalcolithic human genome sequencing data from Ust’-Ishim and Ötzi": 45 Supplementary Data 44 Distance Matrices.xlsx

### Sheet: otziA1
% Identity	A1	A4	B1	C1	D1	Consensus
A1		99456	98557	98254	98064	62391
A4	99456		98394	98128	97927	61973
B1	98557	98394		98912	98609	61426
C1	98254	98128	98912		98963	61238
D1	98064	97927	98609	98963		61021
Consensus	62391	61973	61426	61238	61021
# Identities	A1	A4	B1	C1	D1	Consensus
A1		7857	7788	7764	7751	4341
A4	7857		7781	7760	7746	4306
B1	7788	7781		7822	7800	4266
C1	7764	7760	7822		7824	4254
D1	7751	7746	7800	7824		4238
Consensus	4341	4306	4266	4254	4238
# Differences	A1	A4	B1	C1	D1	Consensus
A1		43	114	138	153	3381
A4	43		127	148	164	3410
B1	114	127		86	110	3452
C1	138	148	86		82	3464
D1	153	164	110	82		3482
Consensus	3381	3410	3452	3464	3482

### Sheet: ustA4
% Identity	A1	A4	B1	C1	D1	Consensus
A1		98406	97559	97951	97028	45342
A4	98406		98407	98191	97951	46002
B1	97559	98407		98912	98609	44808
C1	97268	98191	98912		98963	44884
D1	97028	97951	98609	98963		44474
Consensus	45342	46002	44808	44884	44474
# Identities	A1	A4	B1	C1	D1	Consensus
A1		7780	7715	7690	7673	1048
A4	7780		7782	7762	7745	1064
B1	7715	7782		7822	7800	1037
C1	7690	7762	7822		7824	1037
D1	7673	7745	7800	7824		1029
Consensus	1048	1064	1037	1037	1029
# Differences	A1	A4	B1	C1	D1	Consensus
A1		126	193	216	235	1367
A4	126		126	143	162	1350
B1	193	126		86	110	1380
C1	216	143	86		82	1377
D1	235	162	110	82		1387
Consensus	1367	1350	1380	1377	1387
