## Supplementary material for "Oncogenic HPV types identified in Paleolithic and Chalcolithic human genome sequencing data from Ust’-Ishim and Ötzi": 46 Supplementary Data 45 Variants.xlsx

### Sheet: otziE6
Name	Type	Minimum	Maximum	Length	# Intervals	Amino Acid Change	CDS Position	Change	Codon Change	Coverage	Polymorphism Type	Protein Effect	Variant Frequency
E7 gene	gene	7604	7900	297	1
E7 CDS	CDS	7604	7900	297	1
G	Polymorphism	7133	7133	1	1		9	A -> G	CAA -> CAG	12	SNP (transition)	None	8.3%
G	Polymorphism	7133	7133	1	1		9	A -> G	CAA -> CAG	12	SNP (transition)	None	8.3%
A	Polymorphism	7138	7138	1	1	R -> K	14	G -> A	AGA -> AAA	8	SNP (transition)	Substitution	12.5%
C	Polymorphism	7138	7138	1	1	R -> T	14	G -> C	AGA -> ACA	8	SNP (transversion)	Substitution	25.0%
C	Polymorphism	7140	7140	1	1	T -> P	16	A -> C	ACT -> CCT	8	SNP (transversion)	Substitution	12.5%
A	Polymorphism	7143	7143	1	1	A -> T	19	G -> A	GCA -> ACA	6	SNP (transition)	Substitution	16.7%
C	Polymorphism	7149	7149	1	1	F -> L	25	T -> C	TTT -> CTT	5	SNP (transition)	Substitution	20.0%
G	Polymorphism	7157	7157	1	1	D -> E	33	C -> G	GAC -> GAG	5	SNP (transversion)	Substitution	20.0%
T	Polymorphism	7173	7173	1	1		49	A -> T		4	SNP (transversion)	Truncation	25.0%
C	Polymorphism	7181	7181	1	1	L -> F	57	A -> C	TTA -> TTC	6	SNP (transversion)	Substitution	16.7%
T	Polymorphism	7182	7182	1	1	P -> S	58	C -> T	CCA -> TCA	9	SNP (transition)	Substitution	11.1%
T	Polymorphism	7184	7184	1	1		60	A -> T	CCA -> CCT	9	SNP (transversion)	None	11.1%
T	Polymorphism	7184	7184	1	1		60	A -> T	CCA -> CCT	9	SNP (transversion)	None	11.1%
A	Polymorphism	7185	7185	1	1	Q -> K	61	C -> A	CAG -> AAG	10	SNP (transversion)	Substitution	10.0%
C	Polymorphism	7187	7187	1	1	Q -> H	63	G -> C	CAG -> CAC	10	SNP (transversion)	Substitution	10.0%
G	Polymorphism	7189	7189	1	1		65	T -> G		10	SNP (transversion)	Truncation	10.0%
A	Polymorphism	7192	7192	1	1	C -> Y	68	G -> A	TGC -> TAC	10	SNP (transition)	Substitution	10.0%
T	Polymorphism	7193	7193	1	1		69	C -> T	TGC -> TGT	10	SNP (transition)	None	10.0%
T	Polymorphism	7193	7193	1	1		69	C -> T	TGC -> TGT	10	SNP (transition)	None	10.0%
G	Polymorphism	7194	7194	1	1	T -> A	70	A -> G	ACA -> GCA	10	SNP (transition)	Substitution	10.0%
C	Polymorphism	7197	7197	1	1	E -> Q	73	G -> C	GAG -> CAG	10	SNP (transversion)	Substitution	10.0%
A	Polymorphism	7200	7200	1	1	L -> M	76	C -> A	CTG -> ATG	10	SNP (transversion)	Substitution	10.0%
G	Polymorphism	7203	7203	1	1	Q -> E	79	C -> G	CAA -> GAA	12	SNP (transversion)	Substitution	16.7%
T	Polymorphism	7203	7203	1	1		79	C -> T		12	SNP (transition)	Truncation	8.3%
G	Polymorphism	7207	7207	1	1	T -> R	83	C -> G	ACA -> AGA	8	SNP (transversion)	Substitution	12.5%
T	Polymorphism	7208	7208	1	1		84	A -> T	ACA -> ACT	8	SNP (transversion)	None	12.5%
T	Polymorphism	7208	7208	1	1		84	A -> T	ACA -> ACT	8	SNP (transversion)	None	12.5%
C	Polymorphism	7209	7209	1	1	T -> P	85	A -> C	ACT -> CCT	6	SNP (transversion)	Substitution	16.7%
T	Polymorphism	7215	7215	1	1	H -> Y	91	C -> T	CAT -> TAT	6	SNP (transition)	Substitution	16.7%
C	Polymorphism	7218	7218	1	1	D -> H	94	G -> C	GAT -> CAT	7	SNP (transversion)	Substitution	28.6%
T	Polymorphism	7221	7221	1	1	I -> L	97	A -> T	ATA -> TTA	8	SNP (transversion)	Substitution	12.5%
C	Polymorphism	7222	7222	1	1	I -> T	98	T -> C	ATA -> ACA	8	SNP (transition)	Substitution	12.5%
T	Polymorphism	7223	7223	1	1		99	A -> T	ATA -> ATT	8	SNP (transversion)	None	12.5%
T	Polymorphism	7223	7223	1	1		99	A -> T	ATA -> ATT	8	SNP (transversion)	None	12.5%
G	Polymorphism	7224	7224	1	1	I -> V	100	A -> G	ATA -> GTA	9	SNP (transition)	Substitution	11.1%
A	Polymorphism	7233	7233	1	1	C -> S	109	T -> A	TGT -> AGT	8	SNP (transversion)	Substitution	12.5%
G	Polymorphism	7235	7235	1	1	C -> W	111	T -> G	TGT -> TGG	9	SNP (transversion)	Substitution	11.1%
T	Polymorphism	7238	7238	1	1		114	G -> T	GTG -> GTT	8	SNP (transversion)	None	12.5%
T	Polymorphism	7238	7238	1	1		114	G -> T	GTG -> GTT	8	SNP (transversion)	None	12.5%
A	Polymorphism	7241	7241	1	1		117	C -> A		8	SNP (transversion)	Truncation	12.5%
G	Polymorphism	7242	7242	1	1	C -> G	118	T -> G	TGC -> GGC	8	SNP (transversion)	Substitution	12.5%
G	Polymorphism	7244	7244	1	1	C -> W	120	C -> G	TGC -> TGG	7	SNP (transversion)	Substitution	14.3%
G	Polymorphism	7273	7273	1	1	Y -> C	149	A -> G	TAT -> TGT	5	SNP (transition)	Substitution	20.0%
T	Polymorphism	7273	7273	1	1	Y -> F	149	A -> T	TAT -> TTT	5	SNP (transversion)	Substitution	20.0%
C	Polymorphism	7276	7276	1	1	D -> A	152	A -> C	GAC -> GCC	5	SNP (transversion)	Substitution	20.0%
A	Polymorphism	7285	7285	1	1	F -> Y	161	T -> A	TTT -> TAT	5	SNP (transversion)	Substitution	20.0%
A	Polymorphism	7290	7290	1	1	D -> N	166	G -> A	GAT -> AAT	7	SNP (transition)	Substitution	14.3%
T	Polymorphism	7290	7290	1	1	D -> Y	166	G -> T	GAT -> TAT	7	SNP (transversion)	Substitution	14.3%
G	Polymorphism	7291	7291	1	1	D -> G	167	A -> G	GAT -> GGT	8	SNP (transition)	Substitution	12.5%
C	Polymorphism	7292	7292	1	1		168	T -> C	GAT -> GAC	8	SNP (transition)	None	12.5%
T	Polymorphism	7295	7295	1	1	L -> F	171	A -> T	TTA -> TTT	7	SNP (transversion)	Substitution	14.3%
G	Polymorphism	7295	7295	1	1		171	A -> G	TTA -> TTG	7	SNP (transition)	None	14.3%
T	Polymorphism	7299	7299	1	1	I -> L	175	A -> T	ATA -> TTA	6	SNP (transversion)	Substitution	16.7%
T	Polymorphism	7301	7301	1	1		177	A -> T	ATA -> ATT	6	SNP (transversion)	None	16.7%
G	Polymorphism	7308	7308	1	1	R -> G	184	A -> G	AGA -> GGA	9	SNP (transition)	Substitution	22.2%
C	Polymorphism	7312	7312	1	1	D -> A	188	A -> C	GAT -> GCT	11	SNP (transversion)	Substitution	9.1%
T	Polymorphism	7312	7312	1	1	D -> V	188	A -> T	GAT -> GTT	11	SNP (transversion)	Substitution	9.1%
A	Polymorphism	7313	7313	1	1	D -> E	189	T -> A	GAT -> GAA	11	SNP (transversion)	Substitution	9.1%
A	Polymorphism	7319	7319	1	1	N -> K	195	T -> A	AAT -> AAA	13	SNP (transversion)	Substitution	7.7%
G	Polymorphism	7320	7320	1	1	P -> A	196	C -> G	CCA -> GCA	13	SNP (transversion)	Substitution	7.7%
T	Polymorphism	7320	7320	1	1	P -> S	196	C -> T	CCA -> TCA	13	SNP (transition)	Substitution	7.7%
C	Polymorphism	7322	7322	1	1		198	A -> C	CCA -> CCC	14	SNP (transversion)	None	7.1%
A	Polymorphism	7325	7325	1	1		201	T -> A		14	SNP (transversion)	Truncation	7.1%
C	Polymorphism	7331	7331	1	1		207	A -> C	GTA -> GTC	13	SNP (transversion)	None	7.7%
C	Polymorphism	7332	7332	1	1	C -> R	208	T -> C	TGT -> CGT	12	SNP (transition)	Substitution	8.3%
A	Polymorphism	7335	7335	1	1	D -> N	211	G -> A	GAT -> AAT	13	SNP (transition)	Substitution	7.7%
C	Polymorphism	7335	7335	1	1	D -> H	211	G -> C	GAT -> CAT	13	SNP (transversion)	Substitution	7.7%
C	Polymorphism	7336	7336	1	1	D -> A	212	A -> C	GAT -> GCT	12	SNP (transversion)	Substitution	8.3%
C	Polymorphism	7339	7339	1	1	K -> T	215	A -> C	AAA -> ACA	15	SNP (transversion)	Substitution	6.7%
T	Polymorphism	7340	7340	1	1	K -> N	216	A -> T	AAA -> AAT	16	SNP (transversion)	Substitution	6.3%
G	Polymorphism	7341	7341	1	1	C -> G	217	T -> G	TGT -> GGT	16	SNP (transversion)	Substitution	6.3%
T	Polymorphism	7342	7342	1	1	C -> F	218	G -> T	TGT -> TTT	16	SNP (transversion)	Substitution	6.3%
T	Polymorphism	7346	7346	1	1	L -> F	222	A -> T	TTA -> TTT	14	SNP (transversion)	Substitution	14.3%
T	Polymorphism	7348	7348	1	1	K -> M	224	A -> T	AAG -> ATG	13	SNP (transversion)	Substitution	7.7%
T	Polymorphism	7349	7349	1	1	K -> N	225	G -> T	AAG -> AAT	13	SNP (transversion)	Substitution	7.7%
G	Polymorphism	7350	7350	1	1	F -> V	226	T -> G	TTT -> GTT	13	SNP (transversion)	Substitution	7.7%
G	Polymorphism	7352	7352	1	1	F -> L	228	T -> G	TTT -> TTG	14	SNP (transversion)	Substitution	7.1%
C	Polymorphism	7353	7353	1	1	Y -> H	229	T -> C	TAT -> CAT	14	SNP (transition)	Substitution	14.3%
T	Polymorphism	7357	7357	1	1	S -> F	233	C -> T	TCT -> TTT	14	SNP (transition)	Substitution	21.4%
T	Polymorphism	7359	7359	1	1		235	A -> T		11	SNP (transversion)	Truncation	9.1%
C	Polymorphism	7360	7360	1	1	K -> T	236	A -> C	AAA -> ACA	10	SNP (transversion)	Substitution	10.0%
A	Polymorphism	7363	7363	1	1	I -> N	239	T -> A	ATT -> AAT	8	SNP (transversion)	Substitution	25.0%
G	Polymorphism	7363	7363	1	1	I -> S	239	T -> G	ATT -> AGT	8	SNP (transversion)	Substitution	12.5%
G	Polymorphism	7367	7367	1	1	S -> R	243	T -> G	AGT -> AGG	4	SNP (transversion)	Substitution	25.0%
T	Polymorphism	7369	7369	1	1	E -> V	245	A -> T	GAG -> GTG	5	SNP (transversion)	Substitution	20.0%
A	Polymorphism	7371	7371	1	1	Y -> N	247	T -> A	TAT -> AAT	5	SNP (transversion)	Substitution	20.0%
C	Polymorphism	7371	7371	1	1	Y -> H	247	T -> C	TAT -> CAT	5	SNP (transition)	Substitution	40.0%
C	Polymorphism	7372	7372	1	1	Y -> S	248	A -> C	TAT -> TCT	6	SNP (transversion)	Substitution	16.7%
G	Polymorphism	7372	7372	1	1	Y -> C	248	A -> G	TAT -> TGT	6	SNP (transition)	Substitution	16.7%
G	Polymorphism	7387	7387	1	1	Y -> C	263	A -> G	TAT -> TGT	7	SNP (transition)	Substitution	42.9%
T	Polymorphism	7389	7389	1	1	S -> C	265	A -> T	AGT -> TGT	9	SNP (transversion)	Substitution	22.2%
A	Polymorphism	7395	7395	1	1	Y -> N	271	T -> A	TAT -> AAT	7	SNP (transversion)	Substitution	14.3%
G	Polymorphism	7400	7400	1	1		276	A -> G	GGA -> GGG	5	SNP (transition)	None	20.0%
T	Polymorphism	7401	7401	1	1	T -> S	277	A -> T	ACA -> TCA	4	SNP (transversion)	Substitution	25.0%
C	Polymorphism	7403	7403	1	1		279	A -> C	ACA -> ACC	4	SNP (transversion)	None	75.0%
G	Polymorphism	7408	7408	1	1		284	T -> G		4	SNP (transversion)	Truncation	25.0%
T	Polymorphism	7455	7455	1	1	I -> F	331	A -> T	ATT -> TTT	2	SNP (transversion)	Substitution	50.0%
A	Polymorphism	7460	7460	1	1	N -> K	336	C -> A	AAC -> AAA	3	SNP (transversion)	Substitution	33.3%
G	Polymorphism	7466	7466	1	1		342	A -> G	CAA -> CAG	4	SNP (transition)	None	25.0%
C	Polymorphism	7467	7467	1	1	K -> Q	343	A -> C	AAG -> CAG	4	SNP (transversion)	Substitution	25.0%
T	Polymorphism	7473	7473	1	1		349	C -> T	CTG -> TTG	8	SNP (transition)	None	12.5%
A	Polymorphism	7473	7473	1	1	L -> M	349	C -> A	CTG -> ATG	8	SNP (transversion)	Substitution	12.5%
T	Polymorphism	7475	7475	1	1		351	G -> T	CTG -> CTT	9	SNP (transversion)	None	11.1%
A	Polymorphism	7478	7478	1	1		354	T -> A		10	SNP (transversion)	Truncation	10.0%
A	Polymorphism	7479	7479	1	1	P -> T	355	C -> A	CCT -> ACT	10	SNP (transversion)	Substitution	20.0%
G	Polymorphism	7479	7479	1	1	P -> A	355	C -> G	CCT -> GCT	10	SNP (transversion)	Substitution	10.0%
A	Polymorphism	7480	7480	1	1	P -> H	356	C -> A	CCT -> CAT	13	SNP (transversion)	Substitution	7.7%
G	Polymorphism	7484	7484	1	1		360	A -> G	GAA -> GAG	18	SNP (transition)	None	5.6%
G	Polymorphism	7488	7488	1	1	K -> E	364	A -> G	AAG -> GAG	21	SNP (transition)	Substitution	4.8%
C	Polymorphism	7490	7490	1	1	K -> N	366	G -> C	AAG -> AAC	21	SNP (transversion)	Substitution	4.8%
T	Polymorphism	7491	7491	1	1		367	C -> T		24	SNP (transition)	Truncation	4.2%
G	Polymorphism	7491	7491	1	1	Q -> E	367	C -> G	CAA -> GAA	24	SNP (transversion)	Substitution	4.2%
G	Polymorphism	7493	7493	1	1		369	A -> G	CAA -> CAG	26	SNP (transition)	None	7.7%
T	Polymorphism	7493	7493	1	1	Q -> H	369	A -> T	CAA -> CAT	26	SNP (transversion)	Substitution	3.8%
A	Polymorphism	7495	7495	1	1	R -> K	371	G -> A	AGA -> AAA	26	SNP (transition)	Substitution	7.7%
C	Polymorphism	7495	7495	1	1	R -> T	371	G -> C	AGA -> ACA	26	SNP (transversion)	Substitution	11.5%
T	Polymorphism	7495	7495	1	1	R -> I	371	G -> T	AGA -> ATA	26	SNP (transversion)	Substitution	3.8%
G	Polymorphism	7496	7496	1	1		372	A -> G	AGA -> AGG	25	SNP (transition)	None	8.0%
C	Polymorphism	7496	7496	1	1	R -> S	372	A -> C	AGA -> AGC	25	SNP (transversion)	Substitution	4.0%
A	Polymorphism	7497	7497	1	1	H -> N	373	C -> A	CAT -> AAT	26	SNP (transversion)	Substitution	3.8%
G	Polymorphism	7497	7497	1	1	H -> D	373	C -> G	CAT -> GAT	26	SNP (transversion)	Substitution	3.8%
C	Polymorphism	7498	7498	1	1	H -> P	374	A -> C	CAT -> CCT	24	SNP (transversion)	Substitution	4.2%
T	Polymorphism	7498	7498	1	1	H -> L	374	A -> T	CAT -> CTT	24	SNP (transversion)	Substitution	4.2%
C	Polymorphism	7499	7499	1	1		375	T -> C	CAT -> CAC	24	SNP (transition)	None	4.2%
A	Polymorphism	7499	7499	1	1	H -> Q	375	T -> A	CAT -> CAA	24	SNP (transversion)	Substitution	4.2%
A	Polymorphism	7502	7502	1	1		378	G -> A	CTG -> CTA	23	SNP (transition)	None	8.7%
A	Polymorphism	7503	7503	1	1	D -> N	379	G -> A	GAC -> AAC	25	SNP (transition)	Substitution	4.0%
T	Polymorphism	7505	7505	1	1		381	C -> T	GAC -> GAT	23	SNP (transition)	None	4.3%
A	Polymorphism	7505	7505	1	1	D -> E	381	C -> A	GAC -> GAA	23	SNP (transversion)	Substitution	4.3%
G	Polymorphism	7505	7505	1	1	D -> E	381	C -> G	GAC -> GAG	23	SNP (transversion)	Substitution	4.3%
G	Polymorphism	7510	7510	1	1	K -> R	386	A -> G	AAG -> AGG	19	SNP (transition)	Substitution	5.3%
A	Polymorphism	7511	7511	1	1		387	G -> A	AAG -> AAA	18	SNP (transition)	None	5.6%
C	Polymorphism	7511	7511	1	1	K -> N	387	G -> C	AAG -> AAC	18	SNP (transversion)	Substitution	5.6%
T	Polymorphism	7511	7511	1	1	K -> N	387	G -> T	AAG -> AAT	18	SNP (transversion)	Substitution	5.6%
A	Polymorphism	7512	7512	1	1	Q -> K	388	C -> A	CAA -> AAA	18	SNP (transversion)	Substitution	5.6%
T	Polymorphism	7515	7515	1	1		391	A -> T		17	SNP (transversion)	Truncation	5.9%
G	Polymorphism	7515	7515	1	1	R -> G	391	A -> G	AGA -> GGA	17	SNP (transition)	Substitution	5.9%
A	Polymorphism	7516	7516	1	1	R -> K	392	G -> A	AGA -> AAA	14	SNP (transition)	Substitution	14.3%
G	Polymorphism	7519	7519	1	1	F -> C	395	T -> G	TTC -> TGC	7	SNP (transversion)	Substitution	14.3%
G	Polymorphism	7523	7523	1	1	H -> Q	399	T -> G	CAT -> CAG	5	SNP (transversion)	Substitution	20.0%
G	Polymorphism	7526	7526	1	1	N -> K	402	T -> G	AAT -> AAG	4	SNP (transversion)	Substitution	25.0%
A	Polymorphism	7528	7528	1	1	I -> K	404	T -> A	ATA -> AAA	3	SNP (transversion)	Substitution	33.3%
A	Polymorphism	7531	7531	1	1	R -> K	407	G -> A	AGG -> AAG	2	SNP (transition)	Substitution	50.0%
T	Polymorphism	7577	7577	1	1	R -> S	453	A -> T	AGA -> AGT	2	SNP (transversion)	Substitution	50.0%
G	Polymorphism	7579	7579	1	1	T -> R	455	C -> G	ACA -> AGA	2	SNP (transversion)	Substitution	50.0%
A	Polymorphism	7585	7585	1	1	R -> K	461	G -> A	AGA -> AAA	1	SNP (transition)	Substitution	100.0%
T	Polymorphism	7598	7598	1	1		474	G -> T	CTG -> CTT	1	SNP (transversion)	None	100.0%
E6 gene	gene	7125	7601	477	1
E6 CDS	CDS	7125	7601	477	1
E6 CDS	CDS	7125	7459	153	2
regulatory	regulatory	7107	7113	7	1
E2BS	misc_feature	7092	7103	12	1
E2BS	misc_feature	7077	7088	12	1
regulatory	regulatory	7059	7065	7	1
A in original sequence was deleted difference	misc_difference	6997	6997	1	1
misc	misc_feature	6996	7007	12	1
E2BS	misc_feature	6589	6600	12	1
difference	misc_difference	6570	6570	1	1
regulatory	regulatory	6398	6403	6	1
misc	misc_feature	6293	7124	832	1
L1 difference	misc_difference	6088	6088	1	1
L1 difference	misc_difference	6039	6041	3	1
L1 difference	misc_difference	5378	5378	1	1
L1 gene	gene	4775	6292	1518	1
L1 CDS	CDS	4775	6292	1518	1
L2 difference	misc_difference	3501	3501	1	1
L2 regulatory	regulatory	3427	3433	7	1
L2 gene	gene	3373	4794	1422	1
L2 CDS	CDS	3373	4794	1422	1
putative regulatory	regulatory	3351	3356	6	1
E5 difference	misc_difference	3043	3043	1	1
E5 gene	gene	2986	3237	252	1
E5 CDS	CDS	2986	3237	252	1
E2 difference	misc_difference	2062	2062	1	1
E2 gene	gene	1892	2989	1098	1
E2 CDS	CDS	1892	2989	1098	1
E1 difference	misc_difference	275	275	1	1
E1^E4 gene	gene	1	2756	2756	1
E1 gene	gene	1	1950	1950	1
E1^E4 CDS	CDS	1	2756	279	2
E1 CDS	CDS	1	1950	1950	1

### Sheet: OtziE7
Name	Type	Minimum	Maximum	Length	# Intervals	Amino Acid Change	CDS Position	Change	Codon Change	Coverage	Polymorphism Type	Protein Effect	Variant Frequency
A	Polymorphism	7615	7615	1	1	D -> E	12	T -> A	GAT -> GAA	1	SNP (transversion)	Substitution	100.0%
C	Polymorphism	7622	7622	1	1	T -> P	19	A -> C	ACA -> CCA	3	SNP (transversion)	Substitution	33.3%
T	Polymorphism	7628	7628	1	1	H -> Y	25	C -> T	CAT -> TAT	4	SNP (transition)	Substitution	25.0%
A	Polymorphism	7630	7630	1	1	H -> Q	27	T -> A	CAT -> CAA	5	SNP (transversion)	Substitution	20.0%
A	Polymorphism	7631	7631	1	1	E -> K	28	G -> A	GAA -> AAA	6	SNP (transition)	Substitution	16.7%
A	Polymorphism	7636	7636	1	1		33	T -> A		7	SNP (transversion)	Truncation	14.3%
G	Polymorphism	7638	7638	1	1	M -> R	35	T -> G	ATG -> AGG	7	SNP (transversion)	Substitution	14.3%
A	Polymorphism	7645	7645	1	1	D -> E	42	T -> A	GAT -> GAA	5	SNP (transversion)	Substitution	20.0%
A	Polymorphism	7646	7646	1	1	L -> M	43	T -> A	TTG -> ATG	5	SNP (transversion)	Substitution	20.0%
A	Polymorphism	7655	7655	1	1	E -> K	52	G -> A	GAG -> AAG	5	SNP (transition)	Substitution	20.0%
C	Polymorphism	7658	7658	1	1	T -> P	55	A -> C	ACA -> CCA	4	SNP (transversion)	Substitution	25.0%
G	Polymorphism	7658	7658	1	1	T -> A	55	A -> G	ACA -> GCA	4	SNP (transition)	Substitution	25.0%
A	Polymorphism	7659	7659	1	1	T -> K	56	C -> A	ACA -> AAA	4	SNP (transversion)	Substitution	25.0%
G	Polymorphism	7661	7661	1	1	T -> A	58	A -> G	ACT -> GCT	4	SNP (transition)	Substitution	25.0%
G	Polymorphism	7678	7678	1	1		75	T -> G		2	SNP (transversion)	Truncation	50.0%
C	Polymorphism	7679	7679	1	1	E -> Q	76	G -> C	GAG -> CAG	2	SNP (transversion)	Substitution	50.0%
T	Polymorphism	7683	7683	1	1	Q -> L	80	A -> T	CAA -> CTA	2	SNP (transversion)	Substitution	50.0%
A	Polymorphism	7686	7686	1	1		83	T -> A		8	SNP (transversion)	Truncation	12.5%
T	Polymorphism	7687	7687	1	1	L -> F	84	A -> T	TTA -> TTT	10	SNP (transversion)	Substitution	10.0%
G	Polymorphism	7690	7690	1	1	N -> K	87	T -> G	AAT -> AAG	19	SNP (transversion)	Substitution	21.1%
C	Polymorphism	7690	7690	1	1		87	T -> C	AAT -> AAC	19	SNP (transition)	None	10.5%
C	Polymorphism	7692	7692	1	1	D -> A	89	A -> C	GAC -> GCC	20	SNP (transversion)	Substitution	5.0%
A	Polymorphism	7693	7693	1	1	D -> E	90	C -> A	GAC -> GAA	23	SNP (transversion)	Substitution	17.4%
G	Polymorphism	7693	7693	1	1	D -> E	90	C -> G	GAC -> GAG	23	SNP (transversion)	Substitution	8.7%
A	Polymorphism	7695	7695	1	1	S -> N	92	G -> A	AGC -> AAC	24	SNP (transition)	Substitution	4.2%
G	Polymorphism	7696	7696	1	1	S -> R	93	C -> G	AGC -> AGG	26	SNP (transversion)	Substitution	3.8%
C	Polymorphism	7697	7697	1	1	S -> P	94	T -> C	TCA -> CCA	27	SNP (transition)	Substitution	7.4%
T	Polymorphism	7699	7699	1	1		96	A -> T	TCA -> TCT	30	SNP (transversion)	None	3.3%
A	Polymorphism	7700	7700	1	1	E -> K	97	G -> A	GAG -> AAG	30	SNP (transition)	Substitution	3.3%
C	Polymorphism	7700	7700	1	1	E -> Q	97	G -> C	GAG -> CAG	30	SNP (transversion)	Substitution	10.0%
T	Polymorphism	7703	7703	1	1		100	G -> T		31	SNP (transversion)	Truncation	3.2%
T	Polymorphism	7705	7705	1	1	E -> D	102	G -> T	GAG -> GAT	31	SNP (transversion)	Substitution	3.2%
C	Polymorphism	7706	7706	1	1	E -> Q	103	G -> C	GAG -> CAG	29	SNP (transversion)	Substitution	3.4%
A	Polymorphism	7708	7708	1	1		105	G -> A	GAG -> GAA	28	SNP (transition)	None	3.6%
C	Polymorphism	7709	7709	1	1	D -> H	106	G -> C	GAT -> CAT	25	SNP (transversion)	Substitution	8.0%
G	Polymorphism	7711	7711	1	1	D -> E	108	T -> G	GAT -> GAG	24	SNP (transversion)	Substitution	20.8%
C	Polymorphism	7711	7711	1	1		108	T -> C	GAT -> GAC	24	SNP (transition)	None	4.2%
G	Polymorphism	7713	7713	1	1	E -> G	110	A -> G	GAA -> GGA	22	SNP (transition)	Substitution	18.2%
G	Polymorphism	7714	7714	1	1		111	A -> G	GAA -> GAG	19	SNP (transition)	None	5.3%
C	Polymorphism	7714	7714	1	1	E -> D	111	A -> C	GAA -> GAC	19	SNP (transversion)	Substitution	5.3%
T	Polymorphism	7714	7714	1	1	E -> D	111	A -> T	GAA -> GAT	19	SNP (transversion)	Substitution	5.3%
G	Polymorphism	7715	7715	1	1	I -> V	112	A -> G	ATA -> GTA	15	SNP (transition)	Substitution	13.3%
T	Polymorphism	7715	7715	1	1	I -> L	112	A -> T	ATA -> TTA	15	SNP (transversion)	Substitution	6.7%
C	Polymorphism	7716	7716	1	1	I -> T	113	T -> C	ATA -> ACA	13	SNP (transition)	Substitution	7.7%
G	Polymorphism	7717	7717	1	1	I -> M	114	A -> G	ATA -> ATG	12	SNP (transition)	Substitution	8.3%
A	Polymorphism	7718	7718	1	1	D -> N	115	G -> A	GAT -> AAT	10	SNP (transition)	Substitution	20.0%
C	Polymorphism	7719	7719	1	1	D -> A	116	A -> C	GAT -> GCT	9	SNP (transversion)	Substitution	11.1%
C	Polymorphism	7720	7720	1	1		117	T -> C	GAT -> GAC	9	SNP (transition)	None	11.1%
G	Polymorphism	7720	7720	1	1	D -> E	117	T -> G	GAT -> GAG	9	SNP (transversion)	Substitution	22.2%
A	Polymorphism	7721	7721	1	1	G -> S	118	G -> A	GGT -> AGT	5	SNP (transition)	Substitution	20.0%
G	Polymorphism	7732	7732	1	1		129	A -> G	GGA -> GGG	2	SNP (transition)	None	50.0%
G	Polymorphism	7735	7735	1	1		132	A -> G	CAA -> CAG	2	SNP (transition)	None	50.0%
T	Polymorphism	7735	7735	1	1	Q -> H	132	A -> T	CAA -> CAT	2	SNP (transversion)	Substitution	50.0%
C	Polymorphism	7764	7764	1	1	I -> T	161	T -> C	ATT -> ACT	5	SNP (transition)	Substitution	20.0%
C	Polymorphism	7768	7768	1	1		165	A -> C	GTA -> GTC	5	SNP (transversion)	None	20.0%
T	Polymorphism	7768	7768	1	1		165	A -> T	GTA -> GTT	5	SNP (transversion)	None	20.0%
G	Polymorphism	7769	7769	1	1	T -> A	166	A -> G	ACC -> GCC	5	SNP (transition)	Substitution	20.0%
T	Polymorphism	7771	7771	1	1		168	C -> T	ACC -> ACT	6	SNP (transition)	None	16.7%
G	Polymorphism	7774	7774	1	1	F -> L	171	T -> G	TTT -> TTG	7	SNP (transversion)	Substitution	28.6%
T	Polymorphism	7776	7776	1	1	C -> F	173	G -> T	TGT -> TTT	7	SNP (transversion)	Substitution	14.3%
T	Polymorphism	7780	7780	1	1		177	C -> T	TGC -> TGT	7	SNP (transition)	None	14.3%
A	Polymorphism	7780	7780	1	1		177	C -> A		7	SNP (transversion)	Truncation	14.3%
T	Polymorphism	7782	7782	1	1	K -> M	179	A -> T	AAG -> ATG	7	SNP (transversion)	Substitution	14.3%
T	Polymorphism	7785	7785	1	1	C -> F	182	G -> T	TGT -> TTT	7	SNP (transversion)	Substitution	14.3%
A	Polymorphism	7786	7786	1	1		183	T -> A		7	SNP (transversion)	Truncation	14.3%
T	Polymorphism	7787	7787	1	1	D -> Y	184	G -> T	GAC -> TAC	5	SNP (transversion)	Substitution	20.0%
G	Polymorphism	7788	7788	1	1	D -> G	185	A -> G	GAC -> GGC	4	SNP (transition)	Substitution	25.0%
A	Polymorphism	7818	7818	1	1	T -> K	215	C -> A	ACA -> AAA	3	SNP (transversion)	Substitution	33.3%
A	Polymorphism	7833	7833	1	1	R -> H	230	G -> A	CGT -> CAT	3	SNP (transition)	Substitution	33.3%
C	Polymorphism	7834	7834	1	1		231	T -> C	CGT -> CGC	6	SNP (transition)	None	33.3%
A	Polymorphism	7836	7836	1	1	T -> N	233	C -> A	ACT -> AAT	7	SNP (transversion)	Substitution	14.3%
C	Polymorphism	7837	7837	1	1		234	T -> C	ACT -> ACC	7	SNP (transition)	None	14.3%
C	Polymorphism	7852	7852	1	1	L -> F	249	A -> C	TTA -> TTC	7	SNP (transversion)	Substitution	28.6%
A	Polymorphism	7854	7854	1	1	M -> K	251	T -> A	ATG -> AAG	7	SNP (transversion)	Substitution	14.3%
C	Polymorphism	7856	7856	1	1	G -> R	253	G -> C	GGC -> CGC	7	SNP (transversion)	Substitution	14.3%
C	Polymorphism	7857	7857	1	1	G -> A	254	G -> C	GGC -> GCC	7	SNP (transversion)	Substitution	14.3%
T	Polymorphism	7859	7859	1	1	T -> S	256	A -> T	ACA -> TCA	4	SNP (transversion)	Substitution	25.0%
C	Polymorphism	7863	7863	1	1	L -> P	260	T -> C	CTA -> CCA	4	SNP (transition)	Substitution	25.0%
C	Polymorphism	7888	7888	1	1		285	T -> C	TCT -> TCC	9	SNP (transition)	None	11.1%
C	Polymorphism	7890	7890	1	1	Q -> P	287	A -> C	CAG -> CCG	13	SNP (transversion)	Substitution	7.7%
G	Polymorphism	7893	7893	1	1	K -> R	290	A -> G	AAA -> AGA	14	SNP (transition)	Substitution	14.3%
C	Polymorphism	7899	7899	1	1		296	A -> C		11	SNP (transversion)	Extension	9.1%
G	Polymorphism	7900	7900	1	1		297	A -> G	TAA -> TAG	10	SNP (transition)	None	10.0%
T	Polymorphism	7900	7900	1	1		297	A -> T		10	SNP (transversion)	Extension	10.0%
E7 gene	gene	7604	7900	297	1
E7 CDS	CDS	7604	7900	297	1
E6 gene	gene	7125	7601	477	1
E6 CDS	CDS	7125	7601	477	1
E6 CDS	CDS	7125	7459	153	2
regulatory	regulatory	7107	7113	7	1
E2BS	misc_feature	7092	7103	12	1
E2BS	misc_feature	7077	7088	12	1
regulatory	regulatory	7059	7065	7	1
A in original sequence was deleted difference	misc_difference	6997	6997	1	1
misc	misc_feature	6996	7007	12	1
E2BS	misc_feature	6589	6600	12	1
difference	misc_difference	6570	6570	1	1
regulatory	regulatory	6398	6403	6	1
misc	misc_feature	6293	7124	832	1
L1 difference	misc_difference	6088	6088	1	1
L1 difference	misc_difference	6039	6041	3	1
L1 difference	misc_difference	5378	5378	1	1
L1 gene	gene	4775	6292	1518	1
L1 CDS	CDS	4775	6292	1518	1
L2 difference	misc_difference	3501	3501	1	1
L2 regulatory	regulatory	3427	3433	7	1
L2 gene	gene	3373	4794	1422	1
L2 CDS	CDS	3373	4794	1422	1
putative regulatory	regulatory	3351	3356	6	1
E5 difference	misc_difference	3043	3043	1	1
E5 gene	gene	2986	3237	252	1
E5 CDS	CDS	2986	3237	252	1
E2 difference	misc_difference	2062	2062	1	1
E2 gene	gene	1892	2989	1098	1
E2 CDS	CDS	1892	2989	1098	1
E1 difference	misc_difference	275	275	1	1
E1^E4 gene	gene	1	2756	2756	1
E1 gene	gene	1	1950	1950	1
E1^E4 CDS	CDS	1	2756	279	2
E1 CDS	CDS	1	1950	1950	1

### Sheet: UstE6
Name	Type	Minimum	Maximum	Length	Amino Acid Change	CDS Position	Change	Codon Change	Coverage	Polymorphism Type	Protein Effect	Variant Frequency
L1 CDS	CDS	5560	7155	1596
L1 gene	gene	5560	7155	1596
L2 CDS	CDS	4236	5657	1422
L2 gene	gene	4236	5657	1422
E5 CDS	CDS	3850	4101	252
E5 gene	gene	3850	4101	252
E4 CDS	CDS	<3333	3620	>288
E4 gene	gene	<3333	3620	>288
E2 CDS	CDS	2756	3853	1098
E2 gene	gene	2756	3853	1098
E1 CDS	CDS	865	2814	1950
E1 gene	gene	865	2814	1950
E7 CDS	CDS	562	858	297
E7 gene	gene	562	858	297
G	Polymorphism	297	297	1	K -> R	194	A -> G	AAA -> AGA	2	SNP (transition)	Substitution	50.0%
C	Polymorphism	320	320	1	I -> L	217	A -> C	ATT -> CTT	5	SNP (transversion)	Substitution	20.0%
G	Polymorphism	320	320	1	I -> V	217	A -> G	ATT -> GTT	5	SNP (transition)	Substitution	20.0%
A	Polymorphism	322	322	1		219	T -> A	ATT -> ATA	5	SNP (transversion)	None	20.0%
T	Polymorphism	324	324	1	S -> I	221	G -> T	AGT -> ATT	5	SNP (transversion)	Substitution	60.0%
C	Polymorphism	331	331	1		228	T -> C	TAT -> TAC	3	SNP (transition)	None	66.7%
C	Polymorphism	334	334	1	R -> S	231	A -> C	AGA -> AGC	3	SNP (transversion)	Substitution	66.7%
T	Polymorphism	356	356	1		253	G -> T		1	SNP (transversion)	Truncation	100.0%
A	Polymorphism	373	373	1		270	G -> A	CAG -> CAA	1	SNP (transition)	None	100.0%
E6 CDS	CDS	104	559	456
E6 gene	gene	104	559	456

### Sheet: UstE7
Name	Type	Minimum	Maximum	Length	Amino Acid Change	CDS Position	Change	Codon Change	Coverage	Polymorphism Type	Protein Effect	Variant Frequency
L1 CDS	CDS	5560	7155	1596
L1 gene	gene	5560	7155	1596
L2 CDS	CDS	4236	5657	1422
L2 gene	gene	4236	5657	1422
E5 CDS	CDS	3850	4101	252
E5 gene	gene	3850	4101	252
E4 CDS	CDS	<3333	3620	>288
E4 gene	gene	<3333	3620	>288
E2 CDS	CDS	2756	3853	1098
E2 gene	gene	2756	3853	1098
E1 CDS	CDS	865	2814	1950
E1 gene	gene	865	2814	1950
G	Polymorphism	590	590	1	E -> G	29	A -> G	GAA -> GGA	2	SNP (transition)	Substitution	100.0%
E7 CDS	CDS	562	858	297
E7 gene	gene	562	858	297
A	Polymorphism	373	373	1		270	G -> A	CAG -> CAA	1	SNP (transition)	None	100.0%
C	Polymorphism	331	331	1		228	T -> C	TAT -> TAC	3	SNP (transition)	None	66.7%
A	Polymorphism	322	322	1		219	T -> A	ATT -> ATA	5	SNP (transversion)	None	20.0%
E6 CDS	CDS	104	559	456
E6 gene	gene	104	559	456
